# Temporal constraints on enhancer usage shape the regulation of limb gene transcription

**DOI:** 10.1101/2024.03.22.585864

**Authors:** Raquel Rouco, Antonella Rauseo, Guillaume Sapin, Olimpia Bompadre, Fabrice Darbellay, Guillaume Andrey

## Abstract

Repertoires of transcriptional enhancers orchestrate gene expression during embryonic development, thereby shaping the forms and functions of organs. Within these repertoires individual enhancers display spatially distinct or overlapping activities that collectively build up the expression domain of cognate genes. However, the temporal specificity of these enhancers - how their activities change over developmental time to dynamically influence gene expression - remains uncharacterized. Here, we observed that temporally restricted enhancer repertoires are embedded at numerous loci associated with mouse limb development. To monitor how such enhancer repertoires govern gene transcription *in vivo* across extensive developmental periods, we introduce the regulatory trajectory framework. This paradigm conceptually involves transcriptional initiation, marking the beginning of gene expression, followed by its maintenance over time, and ultimately decommissioning, leading to gene repression. To track and sort cells undergoing these distinct phases, we devised a transgenic recorder approach at the *Shox2* model locus. Through this method, we discovered that cells maintaining *Shox2* transcription in early and late limb development relies on distinct, temporally restricted enhancer repertoires. We demonstrate that eliminating early-or late-acting enhancers only transiently affects *Shox2* expression indicating that these enhancer repertoires function independently. Additionally, we found that changes in the 3D topology of the locus associate with enhancer activities and that a rapid loss of enhancer-promoter contacts occurs during decommissioning. Finally, we show that the decommissioning of the *Shox2* locus can be actively driven by *Hoxd13*, a gene which expression is known to antagonize *Shox2*. Overall, our work uncovers the dependency of developmental genes on enhancers with temporally restricted activities to generate complex expression patterns over time and shed light on the dynamics of enhancer-promoter interactions.
