## Supplementary Table S4 for "Temporal constraints on enhancer usage shape the regulation of limb gene transcription"

### Sheet: Sheet1
Coordinates: mm39
Name	#'chr'	'start'	'end'	interval size	10.5	11.5	12.5	13.5	cutoff: slope =0.06
Late-1	chr3	66221849	66223476	1627	0.117189	0.159826	0.223765	0.424741	0.0986595
Early-1	chr3	66238685	66242233	3548	0.657873	0.450594	0.335205	0.214369	-0.14459
Early-2	chr3	66243840	66245652	1812	0.354901	0.360071	0.293753	0.131555	-0.0736355
Common-1	chr3	66272332	66273837	1505	0.338879	0.183534	0.159424	0.152352	-0.058369
Early-3	chr3	66280979	66287422	6443	1.10276	0.670097	0.364626	0.279967	-0.277385
Early-4	chr3	66288371	66290328	1957	0.398819	0.338701	0.202122	0.133078	-0.0933803
Early-5	chr3	66307582	66309283	1701	0.651928	0.421527	0.295757	0.211079	-0.144832
Early-6	chr3	66312525	66319860	7335	0.544695	0.443535	0.281208	0.242912	-0.106768
Early-7	chr3	66328856	66331181	2325	0.566134	0.46745	0.258757	0.198	-0.131309
Early-8	chr3	66385798	66387163	1365	0.44255	0.258559	0.226701	0.210038	-0.0729395
Early-9	chr3	66412255	66414706	2451	0.577398	0.324561	0.212419	0.205956	-0.122647
Late-2	chr3	66422260	66423751	1491	0.114748	0.128749	0.158271	0.328075	0.0669503
Early-10	chr3	66430456	66431204	748	0.332327	0.263516	0.185975	0.0922205	-0.0797861
Early-11	chr3	66442255	66445995	3740	0.695677	0.343045	0.234144	0.195081	-0.161069
Late-3	chr3	66479899	66483388	3489	0.326625	0.465138	0.674895	0.859072	0.18071
Common-2	chr3	66492084	66494582	2498	0.354246	0.229089	0.281128	0.1589	-0.0533999
Early-12	chr3	66511302	66512265	963	0.457824	0.407805	0.228032	0.196183	-0.0964697
Common-3	chr3	66549882	66551523	1641	0.164176	0.216023	0.327798	0.203648	0.023019
Late-4	chr3	66557005	66560784	3779	0.222251	0.282572	0.364136	0.494482	0.0898255
Early-13	chr3	66591499	66594069	2570	0.582623	0.30943	0.131252	0.112937	-0.158724
Early-14	chr3	66608773	66610710	1937	0.442009	0.318048	0.24947	0.215157	-0.0749133
Early-15	chr3	66612740	66614030	1290	0.432433	0.285088	0.128755	0.0952785	-0.11678
Early-16	chr3	66645508	66648055	2547	0.524509	0.357044	0.254806	0.242683	-0.0947714
Early-17	chr3	66650386	66656161	5775	0.585857	0.383148	0.286844	0.222147	-0.118743
Common-4	chr3	66665019	66665923	904	0.254141	0.173897	0.148206	0.324555	0.0185551
Early-18	chr3	66704985	66706971	1986	0.53403	0.395666	0.203866	0.18391	-0.124216
Early-19	chr3	66770951	66772842	1891	0.396162	0.322495	0.129295	0.11641	-0.103246
Early-20	chr3	66845151	66848061	2910	0.570698	0.239866	0.105393	0.0992007	-0.154896
Early-21	chr3	66969337	66970797	1460	0.389759	0.128032	0.0846506	0.073364	-0.0992565
Early-22	chr3	66974773	66975912	1139	0.418714	0.209141	0.108572	0.106784	-0.103636
Early-23	chr3	66976815	66979372	2557	0.534817	0.256796	0.19685	0.163822	-0.117293
Early-24	chr3	67074521	67075413	892	0.429003	0.283102	0.217826	0.106551	-0.103263
Early-25	chr3	67218064	67219296	1232	0.485229	0.148533	0.122792	0.0784267	-0.124615
Early-26	chr3	67249717	67250764	1047	0.418073	0.260639	0.280873	0.164556	-0.0740317
