## Supplementary Table S5 for "Temporal constraints on enhancer usage shape the regulation of limb gene transcription"

### Sheet: forelimbs
trac
stage	dsmch.	Maintaining	Decommissioned	Interm	Low_EYFP	Inactive
E105	2.4409	19.9435	9.65811	4.89131	7.31682	55.7494
E115	1.11313	30.038	15.7657	3.88208	2.45501	46.7461
E135	0.358212	21.3793	23.2645	4.33623	1.07713	49.5846
E145	0.602712	15.3178	22.4368	5.1754	1.70012	54.7672
del(early)								ratio: del(early)/ctrl							ratio: log2(del(early)/trac)
stage	dsmch.	Maintaining	Decommissioned	Interm	Low_EYFP	Inactive		dsmch.	Maintaining	Decommissioned	Interm	Low_EYFP	Inactive		dsmch.	Maintaining	Decommissioned	Interm	Low_EYFP	Inactive
E105	4.79105	0.601271	7.14024	1.71984	4.59578	81.1518		1.96282	0.0301487	0.7393	0.351611	0.628111	1.45565		0.972929	-5.05176	-0.435768	-1.50795	-0.670908	0.541668
E115	0.898836	15.7679	10.8537	3.27405	4.27836	64.9272		0.807485	0.524931	0.688438	0.843373	1.7427	1.38893		-0.308493	-0.929799	-0.538601	-0.245757	0.801326	0.473977
E135	0.510459	15.2875	11.6675	4.49842	2.05687	65.9792		1.42502	0.715063	0.501513	1.03741	1.90959	1.33064		0.510981	-0.483859	-0.99564	0.0529798	0.933265	0.41212
E145	0.74793	15.4883	13.7744	5.5706	2.37951	62.0393		1.24094	1.01113	0.613917	1.07636	1.39961	1.13278		0.311435	0.0159698	-0.703884	0.106162	0.485024	0.179872
del(late)								ratio: del(late)/ctrl							ratio: log2(del(late)/trac)
stage	dsmch.	Maintaining	Decommissioned	Interm	Low_EYFP	Inactive		dsmch.	Maintaining	Decommissioned	Interm	Low_EYFP	Inactive		dsmch.	Maintaining	Decommissioned	Interm	Low_EYFP	Inactive
E115	0.943744	31.287	14.8095	4.70127	3.09043	45.1681		0.847829	1.04158	0.93935	1.21102	1.25882	0.966244		-0.238155	0.0587717	-0.0902659	0.27622	0.332076	-0.0495406
E135	0.378067	16.061	25.9886	4.20453	1.12167	52.2461		1.05543	0.751242	1.11709	0.969628	1.04136	1.05368		0.0778275	-0.412649	0.159745	-0.0444961	0.0584639	0.0754317
E145	0.300459	9.67016	30.2881	4.38158	1.27037	54.0894		0.498512	0.631303	1.34993	0.846616	0.747223	0.987624		-1.0043	-0.663595	0.432881	-0.24022	-0.42039	-0.0179662
Ull								ratio: Ull/ctrl							ratio: log2(Ull/trac)
stage	dsmch.	Maintaining	Decommissioned	Interm	Low_EYFP	Inactive		dsmch.	Maintaining	Decommissioned	Interm	Low_EYFP	Inactive		dsmch.	Maintaining	Decommissioned	Interm	Low_EYFP	Inactive
E105	1.41515	17.5391	9.5508	5.40251	8.11197	57.9805		0.579764	0.87944	0.988889	1.10451	1.10867	1.04002		-0.786462	-0.185343	-0.0161197	0.143408	0.148836	0.0566118
E115	0.939739	25.9817	19.297	4.12096	2.2717	47.3888		0.844232	0.864962	1.22399	1.06153	0.92533	1.01375		-0.244289	-0.209291	0.291593	0.0861498	-0.11196	0.0197009
E135	0.283304	11.7787	30.0692	4.22165	1.35684	52.2903		0.790885	0.55094	1.29249	0.973578	1.25968	1.05457		-0.33846	-0.860032	0.370155	-0.0386321	0.33306	0.0766502
										1.58403

### Sheet: hindlimbs
ctrl
stage	dsmch.	Maintaining	Decommissioned	Interm	Low_EYFP	Inactive
E105	6.45238	4.24468	5.34789	3.12367	7.4569	73.3745
E115	1.22316	28.0686	15.1221	5.25481	5.41483	44.9164
E135	0.371873	24.0707	21.7551	3.78506	1.10281	48.9144
E145	0.4951	15.8576	23.0174	4.37279	1.55295	54.7041
del(early)								ratio: del(early)/ctrl							ratio: log2(del(early)/ctrl)
stage	dsmch.	Maintaining	Decommissioned	Interm	Low_EYFP	Inactive		dsmch.	Maintaining	Decommissioned	Interm	Low_EYFP	Inactive		dsmch.	Maintaining	Decommissioned	Interm	Low_EYFP	Inactive
E105	12.0798	0.0127741	0.573203	0.104314	1.46973	85.7602		1.87214	0.00300944	0.107183	0.0333949	0.197096	1.1688		0.904691	-8.37629	-3.22185	-4.90423	-2.34303	0.22503
E115	1.60916	5.30863	11.6165	3.09566	7.46954	70.9005		1.31557	0.18913	0.768179	0.58911	1.37946	1.5785		0.39569	-2.40255	-0.380486	-0.763391	0.464103	0.658552
E135	0.434554	16.5777	11.2526	4.12674	2.02691	65.5816		1.16856	0.688706	0.517237	1.09027	1.83795	1.34074		0.224726	-0.53804	-0.951101	0.124686	0.8781	0.423032
E145	0.472374	13.4934	13.3676	4.34952	2.33432	65.9829		0.954099	0.850906	0.580759	0.994677	1.50315	1.20618		-0.0677895	-0.232928	-0.783988	-0.00769985	0.587989	0.270441
del(late)								ratio: del(late)/ctrl							ratio: log2(del(early)/ctrl)
stage	dsmch.	Maintaining	Decommissioned	Interm	Low_EYFP	Inactive		dsmch.	Maintaining	Decommissioned	Interm	Low_EYFP	Inactive		dsmch.	Maintaining	Decommissioned	Interm	Low_EYFP	Inactive
E115	1.28464	23.7645	14.3443	6.27488	7.66718	46.6645		1.05026	0.846656	0.948563	1.19412	1.41596	1.03892		0.0707477	-0.240152	-0.0761849	0.25595	0.50178	0.0550828
E135	0.325836	21.1806	26.7729	4.24708	1.1582	46.3154		0.876203	0.879933	1.23065	1.12206	1.05023	0.946866		-0.190664	-0.184534	0.299415	0.166156	0.0707044	-0.0787673
E145	0.423291	14.9962	25.5054	3.97046	1.12527	53.9794		0.854961	0.945677	1.10809	0.907993	0.724602	0.986751		-0.22607	-0.0805801	0.14808	-0.139247	-0.46474	-0.0192426
Ulnaless								ratio: Ull/ctrl							ratio: log2(del(early)/ctrl)
stage	dsmch.	Maintaining	Decommissioned	Interm	Low_EYFP	Inactive		dsmch.	Maintaining	Decommissioned	Interm	Low_EYFP	Inactive		dsmch.	Maintaining	Decommissioned	Interm	Low_EYFP	Inactive
E105	2.83529	2.94432	3.57151	2.16514	6.68471	81.799		0.439417	0.693649	0.667834	0.69314	0.896446	1.11482		-1.18634	-0.527723	-0.582439	-0.52878	-0.157711	0.156806
E115	0.910035	27.2418	17.2389	4.9485	4.2665	45.3943		0.744	0.970541	1.13998	0.941708	0.787929	1.01064		-0.426625	-0.0431387	0.189009	-0.0866482	-0.343863	0.0152671
E135	0.293422	16.6847	27.4028	4.05039	1.41951	50.1491		0.78904	0.693155	1.2596	1.0701	1.28718	1.02524		-0.341829	-0.528751	0.332966	0.097745	0.364212	0.0359663
