## Supplementary Table S7 for "Temporal constraints on enhancer usage shape the regulation of limb gene transcription"

### Sheet: sgRNAs
Engineered allele	sgRNA1	Genomic location (mm39)	sgRNA2	Genomic location (mm39)	Notes
Shox2mCherry/+	GTTCGGAAGATCCTAAAAGG	chr3:66,890,056-66,890,075	N/A	N/A	Insertion of the dsmCherry-CRE cassette
Shox2mCherry/+;RosaEYFP/+	ACTGGAGTTGCAGATCACGA	chr6:113,053,001-113,053,020	N/A	N/A	Insertion of the floxSTOPflox-EYFP cassette
Shox2mCherry/+;RosaEYFP/+; early/early	TACTTAACTCTACGTTAAGG	chr3:66,939,634-66,939,653	TACTTCATTAATCTTCGTGC	chr3:67,247,129-67,247,148	Early Enhancers deletion upstream of Shox2
	TGAGAAGGGATGCCCGAAGT	chr3:66,700,396-66,700,415	CCTGGCAAGGGCGAACCATG	chr3:66,871,824-66,871,843	Early Enhancers deletion downstream of Shox2
Shox2mCherry/+;RosaEYFP/+; late/late	ACACTGATGCTCCTCGGGGA	chr3:66,476,939-66,476,958	GATCAGTTCTAACTCGCCAG	chr3:66,561,009-66,561,028	Late Enhancers deletion upstream of Shox2
Shox2mCherry/+;RosaEYFP/+; Ul/+	TTCAGCAGTGACGCCCCACG	chr2:74,401,680-74,401,699	TCAATGGCGGAGCTTTTGCG	chr2:75,169,387-75,169,406	Ulnaless Inversion

### Sheet: Genotyping_primers
Engineered allele	Genotyping primer pair 1 Forward	Genotyping primer pair 1 Reverse	Genotyping primer pair 2 Forward	Genotyping primer pair 2 Reverse	Genotyping primer pair 3 Forward	Genotyping primer pair 3 Reverse
Shox2mCherry/+	AATTACCTCCCCTCGCAACT	AAGCGCATGAACTCCTTGAT	ATTGCATCGCATTGTCTGAG	AGAGGGACTATTGGGGATGG	GCTCTTGGCCATTAATCCAG	TAGTCGAGCGACAAGCAACA
Shox2mCherry/+;RosaEYFP/+	GAAAGACCGCGAAGAGTTTG	CAGAGAGCCTCGGCTAGGTA	GGCTGCAGACTTAGCTTTCA	CTCGCCGACCACTACCAG	ATGCCAATGCTCTGTCTAGGG	CGTGTTCGTGCAAGTTGAGT
Shox2mCherry/+;RosaEYFP/+; early/early	TGGTTCTCACATTGTCTTGACTG	ACGCTGAGCTCATAAATTACTGC	TGGTTCTCACATTGTCTTGACTG	CTTTCGACAGCTGATTCACTCA	AGGCCTAACTTAACACTGTGAGC	ACGCTGAGCTCATAAATTACTGC
	ACATCACAAATGCACCTTCTTGA	GCTCCGATTTCCTCCTCCTA	ACATCACAAATGCACCTTCTTGA	TGCTTGCTCCACTTTAGGGT	AGTACGCTTGCATCTGGGG	GCTCCGATTTCCTCCTCCTA
Shox2mCherry/+;RosaEYFP/+; late/late	CCTGGTGCCTACATTCTGGT	CCAAGGGTCCCCAAAATAGA	CCTGGTGCCTACATTCTGGT	GTAATCCCCAGTGCCTCAAA	TGCTGCTGTACCTCATGGTC	CCAAGGGTCCCCAAAATAGA
Shox2mCherry/+;RosaEYFP/+; Ul/+	GACCTCGTCCATGGCAGTTT	GGGAAGGGGCGCTGTTTAT	GCGGACAAATCGGAAGTGGA	GGGCTTCAATCAACCGAACTG	N/A	N/A
